# Glucose-Responsive CD20+ Cytotoxic T Cells: A Novel Pro-inflammatory Mediator in the Immunopathogenesis of Type 2 Diabetes

**DOI:** 10.64898/2026.02.12.705577

**Authors:** Özgür Albayrak, Adnan Batman, Selen Ünlü, Nazan Akkaya, Sarah Shamim Khan, Selin Çakmak Demir, Seçil Özışık, Havva Sezer, Zeynep Yağmur Yılmaz, Berk Mızrak, Oğuzhan Deyneli, Dilek Yazıcı, Atay Vural

## Abstract

**Objective:** Although T-cell-mediated inflammation is a hallmark of Type 2 Diabetes (T2D), the contribution of CD20-expressing T cells—a highly potent subset recently implicated in various autoimmune conditions—to T2D pathogenesis remains unknown. This study aimed to characterize the frequency, functional profile, and glucose-responsiveness of CD20+ cytotoxic T lymphocytes (CTLs) in patients with T2D.

**Research Design and Methods:** Peripheral blood mononuclear cells (PBMCs) from 25 treatment-naïve T2D patients and 20 age-matched healthy controls (HC) were analyzed using multicolor flow cytometry. We assessed the frequency of CD3+CD8+CD20+ cells and their production of cytotoxic molecules (Granzyme B, Perforin, Granzyme K) and pro-inflammatory cytokines (IFN-γ, TNF-α, GM-CSF). To further establish the link with hyperglycemia, HC-derived CTLs were exposed to increasing glucose concentrations (100–450 mg/dL) in vitro. Single-cell RNA sequencing (scRNA-seq) data from a public T2D dataset was utilized to validate the molecular signature of MS4A1 (CD20)+ CTLs.

**Results:** The frequency of circulating CD20+ CTLs was significantly elevated in T2D patients compared to HCs (p<0.0001) and demonstrated a strong positive correlation with HbA1c, fasting glucose, and triglyceride levels. Notably, CD20+ CTLs from T2D patients exhibited a “hyperfunctional” phenotype, characterized by significantly higher degranulation (CD107a), elevated expression of Granzymes B/K and Perforin, and increased production of IFN-γ and TNF-α compared to HCs (p<0.01 for all). In contrast, no such differences were observed in the CD20-CTL compartment. In vitro experiments revealed that escalating glucose levels directly enhanced the proliferation and cytotoxic potential of CD20+ CTLs, suggesting a nutrient-sensing mechanism. scRNA-seq analysis further confirmed the distinct pro-inflammatory and effector transcriptional profile of MS4A1+ T cells in T2D.

**Conclusions:** Our findings identify CD20+ CTLs as a novel, glucose-sensitive, and hyperfunctional immune subset in T2D. The strong correlation between these cells and clinical metabolic parameters suggests that CD20+ CTLs may act as a critical link between chronic hyperglycemia and systemic inflammation, representing a potential new therapeutic target for immunomodulation in T2D.
