## Supplementary Table 1 for "Glucose-Responsive CD20+ Cytotoxic T Cells: A Novel Pro-inflammatory Mediator in the Immunopathogenesis of Type 2 Diabetes"

### Sheet: Patients
DEMOGRAPHICS				MICROVASCULAR COMPLICATIONS					MAKROVASCULAR COMPLICATIONS			ACUTE COMPLICATIONS		OTHER COMPLICATIONS			PHYSICAL EXAMINATION
No	Sex (0:male. 1:female)	Age	Smoking (pack/year)	DM Type	Retinopathy	Nephropathy	Proteinuria (0: no. if present X mg/day)	Neuropathy	Coronary Artery Disease	Peripheral Artery Disease	Cerebrovascular Event (SVO)	DKA history	Hypoglycemia	Diabetic foot	Diabetic foot date of diagnosis	Gestational DM history in the past	Height (cm)	Weight (kg)	BMI	FBG	HbA1c	anti-TPO	Tryglyceride	LDL	HDL	ALP	ALT	AST	Albumin (serum)	CRP	Creatinine	eGFR (tGFH)	Microalbumin/Creatinine (urine)
1	0	56	no	Type 2	No	No	0	No	no	no	no	no	no	no	N/A	no	175	77	25.14	138	6.9	<9	143	181	55	42	14	19	46.4	0.8	0.87	96	6
2	1	55	no	Type 2	No	No	0	No	no	no	no	no	no	no	N/A	no	162	85	32.39	101	5.8	<9	138	119	63	47	14	14	43.3	6.4	0.65	110	8
3	0	40	no	Type 2	No	No	0	No	no	no	no	no	no	no	N/A	no	184	100	29.54	118	5.9	<9	85	80	53	65	17	23	42.1	0.5	0.45	118	3
4	0	41	no	Type 2	No	No	0	No	no	no	no	no	no	no	N/A	no	163	87	32.74	197	8.5	<9	138	131	39	71	22	62	48.1	1.2	0.73	104	11
5	0	53	no	Type 2	No	No	0	No	no	no	no	no	no	no	N/A	no	163	68	25.59	169	8.7	<9	170	134	88	61	25	23	49.3	1.3	0.74	105	7
6	1	64	no	Type 2	No	No	0	No	no	no	no	no	no	no	N/A	no	165	78	28.65	123	7.5	<9	75	77	66	46	20	20	43.6	2.1	1.12	120	5
7	1	62	no	Type 2	No	No	0	No	no	no	no	no	no	no	N/A	no	174	94	31.05	334	14.7	<9	178	250	52	43	19	32	45.8	2.7	0.57	112	25
8	1	67	no	Type 2	No	No	0	No	no	no	no	no	no	no	N/A	no	164	98	36.44	250	10	<9	300	280	42	67	18	26	41.3	1.3	0.21	88	4
9	1	57	no	Type 2	No	No	0	No	no	no	no	no	no	no	N/A	no	164	74	27.51	149	10.8	<9	167	195	35	79	15	9	44.8	2.5	0.65	99	16
10	0	66	no	Type 2	No	No	0	No	no	no	no	no	no	no	N/A	no	167	92	32.99	194	10.5	<9	190	146	26	73	19	24	48.1	0.3	1.2	110	26
11	1	55	no	Type 2	No	No	0	No	no	no	no	no	no	no	N/A	no	160	72	28.13	105	6.5	<9	73	85	52	65	34	27	42.5	23	0.77	87	8
12	0	50	no	Type 2	No	No	0	No	no	no	no	no	no	no	N/A	no	175	77	25.14	160	10	<9	240	180	45	83	24	16	43.7	0.5	0.34	110	7
13	1	68	no	Type 2	No	No	0	No	no	no	no	no	no	no	N/A	no	162	85	32.39	157	12	<9	220	200	48	76	32	25	47.9	3.5	0.45	92	6
14	1	55	no	Type 2	No	No	0	No	no	no	no	no	no	no	N/A	no	154	78	32.89	174	8.7	<9	239	265	42	65	21	22	41.6	44.6	0.6	103	9
15	0	59	no	Type 2	No	No	0	No	no	no	no	no	no	no	N/A	no	170	60	20.76	151	6.6	<9	79	84	69	68	24	26	N/A	1.4	0.87	94	6
16	0	65	no	Type 2	No	No	0	No	no	no	no	no	no	no	N/A	no	180	108	33.33	113	6.8	<9	89	141	32	56	19	23	45.7	11.8	1.82	98	27
17	0	59	no	Type 2	No	No	0	No	no	no	no	no	no	no	N/A	no	175	90	29.39	116	6.1	<9	176	189	44	74	27	24	44.3	2.3	1.25	112	9
18	0	58	no	Type 2	No	No	0	No	no	no	no	no	no	no	N/A	no	185	107	31.26	143	6.5	<9	72	85	47	47	36	24	48.6	0.6	1	82	17
19	0	57	no	Type 2	No	No	0	No	no	no	no	no	no	no	N/A	no	174	94	30.69	276	8.9	<9	667	499	31	60	31	34	46.9	2	1.162	115	10
20	0	40	no	Type 2	No	No	0	No	no	no	no	no	no	no	N/A	no	164	98	36.44	126	6.7	<9	180	152	47	59	24	21	48.1	1.2	1.64	92	12
21	0	50	no	Type 2	No	No	0	No	no	no	no	no	no	no	N/A	no	175	77.5	25.32	221	12	<9	212	149	36	69	10.4	25	46	2.9	0.87	101	27
22	0	52	no	Type 2	No	No	0	No	no	no	no	no	no	no	N/A	no	168	75	26.57	301	12.1	<9	158	201	48	57	30	36	48.7	2.2	0.82	102	25
23	0	39	no	Type 2	No	No	0	No	no	no	no	no	no	no	N/A	no	182	90.9	27.45	265	10.8	<9	269	190	46	60	35	18	48.5	1.6	0.73	105	25.5
24	1	59	no	Type 2	No	No	0	No	no	no	no	no	no	no	N/A	no	162	67.3	25.65	267	10.6	<9	163	267	93	81	22.7	39	46.5	4	0.58	100	14
25	0	57	no	Type 2	No	No	0	No	no	no	no	no	no	no	N/A	no	179	87.9	27.43	195	8.4	<9	183	233	45	54	16	23	48.8	6.6	0.78	99	2

### Sheet: Healthy Controls
DEMOGRAPHICS
No	Sex (0:male. 1:female)	Age	Smoking (pack/year)	HbA1c	FBG	LDL	Triglyceride	BMI	AST	ALT	HDL	CRP	ALP	Creatinine	eGFR
1	1	52	no	4.9	95	120	93	23.9	16	25	62	2.9	41	0.55	128
2	0	54	no	5.3	100	110	104	24.4	28	17	56	0.8	64	0.87	120
3	0	40	no	5.5	90	154	88	20.85	20	10	49	1.7	55	0.78	120
4	0	42	no	4.7	103	114	116	22.1	18	12	58	0.8	41	0.86	91
5	0	52	no	4.7	94	110	151	24.7	21	16	46	1.3	74	0.79	100
6	1	59	no	5	92	122	86	24.8	15	13	40	0.6	47	0.61	113
7	0	53	no	5.6	89	100	76	23.9	26	35	51	0.9	50	1.03	98
8	1	54	no	4.9	98	95	73	20.6	17	15	63	5	55	0.79	105
9	0	53	no	5.4	105	95	77	24.3	30	47	50	2	49	0.72	110
10	0	43	no	5,7	98	98	133	24.9	24	29	65	0.7	40	0.85	116
11	1	43	no	4.9	97	106	95	20.2	14	31	48	1.4	71	0.6	107
12	1	45	no	5	99	95	102	23.1	14	15	44	0.6	73	0.68	119
13	1	45	no	5.1	93	103	120	20.6	19	17	51	1.6	54	0.69	111
14	1	44	no	5.2	100	107	143	21.6	23	16	51	1.5	54	0.66	105
15	1	57	no	4.8	87	110	92	22.5	16	20	58	0.9	49	0.72	102
16	0	57	no	4.8	97	93	56	23	20	20	48	6	74	1.38	108
17	0	43	no	5.3	88	110	111	18.8	29	23	37	9.6	72	0.98	107
18	0	43	no	4.9	90	124	135	20.3	20	19	53	0	57	0.78	110
19	0	55	no	5.2	98	95	127	22.1	20	15	75	0	63	0.8	98
20	0	50	no	5.3	99	104	117	24.6	32	33	43	0.6	46	0.98	97
21	0	50	no	5.3	96	110	120	20.9	35	21	32	2.7	60	0.52	101
22	0	56	no	5	90	98	95	21.3	55	23	36	6.7	85	0.78	106
23	0	61	no	5.7	91	105	88	23.2	21	21	58	1.1	85	0.9	102
24	0	44	no	5.6	92	93	103	24.4	18	16	66	0.6	66	0.99	103
25	0	57	no	4.9	111	120	110	23.8	18	20	64	1.3	44	0.82	96

### Sheet: Antibodies Used in The Study
		Immunophenotyping and Functional Analysis Panel-1								Immunophenotyping and Functional Analysis Panel-2
		Laser	Filter	Fluorochrome	Target Antigen	Clone	Dilution	Brand		Laser	Filter	Fluorochrome	Target Antigen	Clone	Dilution	Brand
		405	450/45	BV421	CD107a	H4A3	1/200	Biolegend		405	450/45	BV421	CD107a	H4A3	1/200	Biolegend
		488	525/40	FITC	CD3	HIT3a	1/200	Biolegend		488	525/40	FITC	CD3	HIT3a	1/200	Biolegend
											690/50	PerCP-Cy5.5	GM-CSF	BVD2-21C11	1/200	Biolegend
		561	585/42	PE	Perforin	B-D48	1/200	Biolegend
			610/20	PE-Dazzle 594	CD4	OKT-4	1/200	Biolegend		561	585/42	PE	IFN-g	B27	1/200	Biolegend
			675/30	PE-Cy5	Granzyme B	QA16A02	1/200	Biolegend			610/20	PE-Dazzle 594	CD4	OKT-4	1/200	Biolegend
			780/60	PE-Cy7	Granzyme K	GM26E7	1/50	Biolegend			780/60	PE-Cy7	TNF-a	MAB11	1/200	Biolegend
		640	660/10	APC	CD20	2H7	1/200	Biolegend		640	660/10	APC	CD20	2H7	1/200	Biolegend
			712/25	AF700	CD8	SK7	1/200	Biolegend			712/25	AF700	CD8	SK7	1/200	Biolegend
			780/60	APC-Cy7	CD19	HIB19	1/200	Biolegend			780/60	APC-Cy7	CD19	HIB19	1/200	Biolegend
				(Dump Channel)	CD14	HCD14	1/200	Biolegend				(Dump Channel)	CD14	HCD14	1/200	Biolegend
					Zombie NIR		1/200	Biolegend					Zombie NIR		1/200	Biolegend
		CD20+ and CD20- CTL Sorting and Proliferation
		Laser	Filter	Fluorochrome	Target Antigen	Clone	Dilution	Brand
		405	450/45	BV421	Tag-It Violet		1/1000	Biolegend
		488	525/40	FITC	CD3	HIT3a	1/200	Biolegend
		561	585/42	PE	CD20	2H7	1/200	Biolegend
			610/20	PE-Dazzle 594	CD4	OKT-4	1/200	Biolegend
		640	712/25	AF700	CD8	SK7	1/200	Biolegend
			780/60	APC-Cy7	CD19	HIB19	1/200	Biolegend
				(Dump Channel)	CD14	HCD14	1/200	Biolegend
					Zombie NIR		1/200	Biolegend
